# Till evolution do us part: The diversity of symbiotic associations across populations of *Philaenus* spittlebugs

**DOI:** 10.1101/2022.12.05.519182

**Authors:** Michał Kolasa, Łukasz Kajtoch, Anna Michalik, Anna Maryańska-Nadachowska, Piotr Łukasik

**Affiliations:** Institute of Environmental Sciences, Faculty of Biology, Jagiellonian University, Krakow, Poland; Institute of Systematics and Evolution of Animals, Polish Academy of Sciences, Krakow, Poland; Department of Developmental Biology and Morphology of Invertebrates, Institute of Zoology and Biomedical Research, Faculty of Biology, Jagiellonian University, Krakow, Poland

## Abstract

Symbiotic bacteria have played crucial roles in the evolution of sap-feeding insects and can strongly affect host function. However, their diversity and distribution within species are not well understood; we don’t know to what extent environmental factors or associations with other species may affect microbial community profiles. Here, we sequenced host and bacterial marker gene amplicons to survey the bacterial community composition across multiple populations of *Philaenus* spittlebugs.

Host mitochondrial sequence data confirmed morphology-based identification of 6 species and revealed two divergent clades of *Philaenus spumarius*. All of them hosted the primary symbiont *Sulcia* that was almost always accompanied by *Sodalis*. Interestingly, populations and individuals often differed in the presence of *Sodalis* sequence variants, suggestive of intra-genome 16S rRNA variant polymorphism combined with rapid genome evolution and/or recent additional infections or replacements of the co-primary symbiont. The prevalence of facultative endosymbionts, including *Wolbachia, Rickettsia*, and *Spiroplasma*, varied among populations.

Notably, COI amplicon data also showed that nearly a quarter of *P. spumarius* were infected by parasitoid flies (*Verralia aucta*). One of the *Wolbachia* OTUs was exclusively present in *Verralia*-parasitized specimens, suggestive of parasitoids as their source and highlighting the utility of host gene amplicon sequencing in microbiome studies.
