## Supplementary Table 1 for "Till evolution do us part: The diversity of symbiotic associations across populations of *Philaenus* spittlebugs"

### Sheet: Arkusz1
Sample_ID	BioSample	Morphology based identyfication	COI based assigment	Localisation	Coordinates	Collection Year	DNA extraction Year	COI barcodes
IR4		P. spumarius	P. spumarius	Mazandaran Province, Iran,	36.301231, 51.941164	2005	2011	AATAAATAATATAAGATTTTGAATGCTTCCTCCTTCATTAACGCTTCTTCTTTCAAGAAGAATAATTGATAATGGAGTAGGGACGGGATGAACAGTTTATCCTCCTTTATCAAGAGGTATAGCACATGCTGGTGCATGTGTTGATTTAGCTATTTTCTCTTTACATTTAGCAGGAATTTCTTCTATTCTAGGTGCTGTAAATTTTATTACTACTATTTTTAATATACGTTCTTCAGGTATGAAAATAGATCGAACTCCTTTATTTGTATGAGCAGTTTTGATTACTACAATTTTACTTTTACTTTCCTTACCAGTCTTGGCTGGAGCTATTACAATGTTATTAACAGATCGAAATATTAATACTTCATTTTTTGATCCGTCGGGGGGAGGAGATCCAAT…
Pars37		P. arslani	P. arslani	Bejrut, Lebanon	33.864310, 35.579683	2006	2019	AATAAATAATATAAGATTTTGAATACTTCCCCCTTCATTAACGCTTCTTCTTTCAAGTAGAATAATTGATAATGGAGTAGGGACAGGATGAACAGTTTATCCTCCTTTATCCAGAGGTATAGCACATGCTGGGGCATGTGTTGATTTAGCTATTTTCTCTTTGCATCTGGCAGGAATCTCTTCTATTTTGGGTGCTGTAAATTTTATTACTACTATTTTTAATATACGTTCTTCAGGTATAAAAATAGACCGAACTCCTTTATTTGTATGAGCAGTTTTAATTACTACTATTTTACTTTTACTTTCTTTACCAGTTTTGGCTGGGGCTATTACAATATTATTAACAGACCGAAATATTAATACTTCATTTTTCGATCCATCAGGGGGTGGAGATCCAAT…
ParslaniB		P. arslani	P. arslani	Bejrut, Lebanon	33.864310, 35.579684	2006	2011	AATAAATAATATAAGATTTTGAATACTTCCCCCTTCATTAACGCTTCTTCTTTCAAGTAGAATAATTGATAATGGAGTAGGGACAGGATGAACAGTTTATCCTCCTTTATCCAGAGGTATAGCACATGCTGGGGCATGTGTTGATTTAGCTATTTTCTCTTTGCATCTGGCAGGAATCTCTTCTATTTTGGGTGCTGTAAATTTTATTACTACTATTTTTAATATACGTTCTTCAGGTATAAAAATAGACCGAACTCCTTTATTTGTATGAGCAGTTTTAATTACTACTATTTTACTTTTACTTTCTTTACCAGTTTTGGCTGGGGCTATTACAATATTATTAACAGACCGAAATATTAATACTTCATTTTTCGATCCATCAGGGGGTGGAGATCCAAT…
PitalosigB		P. italosignus	P. italosignus	Sicily, Nebrodi Mountains, Italy	37.920285, 14.654844	2006	2011	AATAAATAATATAAGATTTTGGATACTTCCTCCTTCACTAACTCTTCTTCTTTCAAGAAGAATAATTGATAACGGAGTAGGAACAGGATGAACAGTTTATCCTCCTTTATCTAGAGGTATAGCACATGCTGGAGCATGTGTTGATTTAGCTATTTTTTCCTTACACTTGGCAGGAATTTCTTCTATTTTAGGAGCTGTAAATTTTATTACTACTATTTTTAATATACGTTCCTCAGGTATGAGGATAGATCGAACTCCCTTATTTGTATGAGCAGTATTAATCACTACAATTTTACTTTTACTTTCTTTACCAGTTTTAGCTGGGGCTATTACAATATTATTAACAGATCGAAATATTAATACTTCATTTTTTGATCCATCAGGTGGAGGGGATCCAAT…
Pital38		P.italosignus	P. italosignus	Sicily, Nebrodi Mountains, Italy	37.920285, 14.654845	2006	2019	AATAAATAATATAAGATTTTGGATACTTCCTCCTTCACTAACTCTTCTTCTTTCAAGAAGAATAATTGATAACGGAGTAGGGACAGGATGAACAGTTTATCCTCCTTTATCTAGAGGTATAGCACATGCTGGAGCATGTGTTGATTTAGCTATTTTTTCCTTACACTTGGCAGGAATTTCTTCTATTTTAGGAGCTGTAAATTTTATTACTACTATTTTTAATATACGTTCCTCAGGTATGAGGATAGATCGAACTCCCTTATTTGTATGAGCAGTATTAATCACTACAATTTTACTTTTACTTTCTTTACCAGTTTTAGCTGGGGCTATTACAATATTATTAACAGATCGAAATATTAATACTTCATTTTTTGATCCATCAGGTGGAGGGGATCCAAT…
Plou39		P.loukasi	P. loukasi	Delphi, Greece	38.477490, 22.499018	2008	2019	AATAAATAATATAAGATTTTGAATACTTCCTCCTTCATTGACACTTCTTCTTTCAAGAAGAATAATTGATAATGGAGTAGGGACAGGATGAACAGTATACCCTCCTTTATCTAGAGGAATAGCTCACGCTGGGGCATGTGTTGATTTAGCTATCTTTTCTTTACATTTGGCAGGGATTTCTTCTATTTTAGGAGCTGTAAATTTTATCACTACTATTTTTAATATACGTTCTTCAGGCATAAAAATAGATCGAACTCCCTTATTTGTATGGGCAGTTTTAATTACCACAATTTTACTTTTACTTTCTTTACCAGTTTTGGCTGGGGCTATTACAATATTATTAACAGATCGAAATATTAATACCTCATTTTTTGACCCATCAGGAGGAGGAGATCCAAT…
Ploukasi		P. loukasi	P. loukasi	Delphi, Greece	38.477490, 22.499018	2008	2011	AATAAATAATATAAGATTTTGAATACTTCCTCCTTCATTGACACTTCTTCTTTCAAGAAGAATAATTGATAATGGAGTAGGGACAGGATGAACAGTATACCCTCCTTTATCTAGAGGAATAGCTCACGCTGGGGCATGTGTTGATTTAGCTATCTTTTCTTTACATTTGGCAGGGATTTCTTCTATTTTAGGAGCTGTAAATTTTATCACTACTATTTTTAATATACGTTCTTCAGGCATAAAAATAGATCGAACTCCCTTATTTGTATGGGCAGTTTTAATTACCACAATTTTACTTTTACTTTCTTTACCAGTTTTGGCTGGGGCTATTACAATATTATTAACAGATCGAAATATTAATACCTCATTTTTTGACCCATCAGGAGGAGGAGATCCAAT…
Ps6_12_1		P. signatus	P. signatus	Kars, Turkey,	40.612454, 43.037776	2005	2011	AATAAATAACATAAGATTTTGAATACTCCCCCCTTCGTTGACTCTTCTTCTTTCAAGAAGAATAATTGATAACGGAGTAGGGACAGGATGGACAGTTTACCCTCCTTTATCTAGAGGTATAGCACATGCTGGGGCATGCGTTGATTTAGCTATTTTTTCCTTACACTTGGCAGGGATTTCTTCTATTTTAGGGGCTGTAAATTTTATTACTACTATTTTTAATATGCGTTCTTCAGGCATGAAGATAGACCGAACTCCTTTATTTGTATGGGCAGTATTAATTACCACAATTTTACTTTTACTTTCTTTGCCAGTTCTAGCTGGGGCTATCACAATATTATTAACAGATCGAAATATTAATACTTCATTTTTTGATCCGTCAGGCGGAGGGGACCCAAT…
Ps6_12_3		P. signatus	P. signatus	Kars, Turkey,	40.612454, 43.037776	2005	2011	AATAAATAACATAAGATTTTGAATACTCCCCCCTTCGTTGACTCTTCTTCTTTCAAGAAGAATAATTGATAACGGAGTAGGGACAGGATGGACAGTTTACCCTCCTTTATCTAGAGGTATAGCACATGCTGGGGCATGCGTTGATTTAGCTATTTTTTCCTTACACTTGGCAGGGATTTCTTCTATTTTAGGGGCTGTAAATTTTATTACTACTATTTTTAATATGCGTTCTTCAGGCATGAAGATAGACCGAACTCCTTTATTTGTATGGGCAGTATTAATTACCACAATTTTACTTTTACTTTCTTTGCCAGTTCTAGCTGGGGCTATCACAATATTATTAACAGATCGAAATATTAATACTTCATTTTTTGATCCGTCAGGCGGAGGGGACCCAAT…
Ps6_12_4		P. signatus	P. signatus	Kars, Turkey,	40.612454, 43.037776	2005	2011	AATAAATAACATAAGATTTTGAATACTCCCCCCTTCGTTGACTCTTCTTCTTTCAAGAAGAATAATTGATAACGGAGTAGGGACAGGATGGACAGTTTACCCTCCTTTATCTAGAGGTATAGCACATGCTGGGGCATGCGTTGATTTAGCTATTTTTTCCTTACACTTGGCAGGGATTTCTTCTATTTTAGGGGCTGTAAATTTTATTACTACTATTTTTAATATGCGTTCTTCAGGCATGAAGATAGACCGAACTCCTTTATTTGTATGGGCAGTATTAATTACCACAATTTTACTTTTACTTTCTTTGCCAGTTCTAGCTGGGGCTATCACAATATTATTAACAGATCGAAATATTAATACTTCATTTTTTGATCCGTCAGGCGGAGGGGACCCAAT…
Ps9_12_2		P. signatus	P. signatus	Trabzon, Turkey	40.781266, 39.576659	2005	2011	AATAAATAACATAAGATTTTGAATACTCCCCCCTTCGTTGACTCTTCTTCTTTCAAGAAGAATAATTGATAACGGAGTAGGGACAGGATGGACAGTTTACCCTCCTTTATCTAGAGGTATAGCACATGCTGGGGCATGCGTTGATTTAGCTATTTTTTCCTTACACTTGGCAGGGATTTCTTCTATTTTAGGGGCTGTAAATTTTATTACTACTATTTTTAATATGCGTTCTTCAGGCATGAAGATAGACCGAACTCCTTTATTTGTATGGGCAGTATTAATTACCACAATTTTACTTTTACTTTCTTTGCCAGTTCTAGCTGGGGCTATCACAATATTATTAACAGATCGAAATATTAATACTTCATTTTTTGATCCGTCAGGCGGAGGGGACCCAAT…
Ps9_12_3		P. signatus	P. signatus	Trabzon, Turkey	40.781266, 39.576660	2005	2011	AATAAATAACATAAGATTTTGAATACTCCCCCCTTCGTTGACTCTTCTTCTTTCAAGAAGAATAATTGATAACGGAGTAGGGACAGGATGGACAGTTTACCCTCCTTTATCTAGAGGTATAGCACATGCTGGGGCATGCGTTGATTTAGCTATTTTTTCCTTACACTTGGCAGGGATTTCTTCTATTTTAGGGGCTGTAAATTTTATTACTACTATTTTTAATATGCGTTCTTCAGGCATGAAGATAGACCGAACTCCTTTATTTGTATGGGCAGTATTAATTACCACAATTTTACTTTTACTTTCTTTGCCAGTTCTAGCTGGGGCTATCACAATATTATTAACAGATCGAAATATTAATACTTCATTTTTTGATCCGTCAGGCGGAGGGGACCCAAT…
Ps9_12_4		P. signatus	P. signatus	Trabzon, Turkey	40.781266, 39.576661	2005	2011	AATAAATAACATAAGATTTTGAATACTCCCCCCTTCGTTGACTCTTCTTCTTTCAAGAAGAATAATTGATAACGGAGTAGGGACAGGATGGACAGTTTACCCTCCTTTATCTAGAGGTATAGCACATGCTGGGGCATGCGTTGATTTAGCTATTTTTTCCTTACACTTGGCAGGGATTTCTTCTATTTTAGGGGCTGTAAATTTTATTACTACTATTTTTAATATGCGTTCTTCAGGCATGAAGATAGACCGAACTCCTTTATTTGTATGGGCAGTATTAATTACCACAATTTTACTTTTACTTTCTTTGCCAGTTCTAGCTGGGGCTATCACAATATTATTAACAGATCGAAATATTAATACTTCATTTTTTGATCCGTCAGGCGGAGGGGACCCAAT…
Psig41		P. signatus	P. signatus	Delphi, Greece	38.477490, 22.499018	2006	2019	AATAAATAACATAAGATTTTGAATACTCCCCCCTTCGTTGACTCTTCTTCTTTCAAGAAGAATAATTGATAACGGAGTAGGGACAGGATGGACAGTTTACCCTCCTTTATCTAGAGGTATAGCACATGCTGGGGCATGCGTTGATTTAGCTATTTTTTCCTTACACTTGGCAGGGATTTCTTCTATTTTAGGGGCTGTAAATTTTATTACTACTATTTTTAATATGCGTTCTTCAGGCATGAAGATAGATCGAACTCCTTTATTTGTATGGGCAGTATTAATTACCACAATTTTACTTTTACTTTCTTTGCCAGTTCTAGCTGGGGCTATCACAATATTATTAACAGATCGAAATATTAATACTTCATTTTTTGATCCGTCAGGCGGAGGGGACCCAAT…
Pmag40		P. maghresignus	P. spumarius	Sierra dela Penya Rossa, prov. Alicant, Spain	38.260511, -0.742443	2005	2019	AATAAATAATATAAGATTTTGAATGCTTCCTCCTTCATTAACGCTTCTTCTTTCAAGAAGAATAATTGATAATGGAGTAGGGACGGGATGAACAGTTTATCCTCCTTTATCAAGAGGTATAGCACATGCTGGTGCATGTGTTGATTTAGCTATTTTCTCTTTACATTTAGCAGGAATTTCTTCTATTCTAGGTGCTGTAAATTTTATTACTACTATTTTTAATATACGTTCTTCAGGTATGAAAATAGATCGAACTCCTTTATTTGTATGAGCAGTTTTGATTACTACAATTTTACTTTTACTTTCCTTACCAGTCTTGGCTGGAGCTATTACAATGTTATTAACAGATCGAAATATTAATACTTCATTTTTTGATCCGTCGGGAGGAGGAGATCCAAT…
Ps01		P. spumarius	P. spumarius	Babia Góra, Zawoja (Krowiarki Pass), Poland	49.587634, 19.582870	2011	2019	AATAAATAATATAAGATTTTGAATGCTTCCTCCTTCATTAACGCTTCTTCTTTCAAGAAGAATAATTGATAATGGAGTAGGGACGGGATGAACAGTTTATCCTCCTTTATCAAGAGGTGTAGCACATGCTGGTGCATGTGTTGATTTAGCTATTTTCTCTTTACATTTAGCAGGAATTTCTTCTATTCTAGGTGCTGTAAATTTTATTACTACTATTTTTAATATACGTTCTTCAGGTATGAAAATAGATCGAACTCCTTTATTTGTATGAGCAGTTTTGATTACTACAATTTTACTTTTACTTTCCTTACCAGTCTTGGCTGGAGCTATTACAATGTTATTAACAGATCGAAATATTAATACTTCATTTTTTGATCCGTCGGGGGGAGGAGATCCAAT…
Ps02		P. spumarius	P. spumarius	Babia Góra, Zawoja (Krowiarki Pass), Poland	49.587634, 19.582870	2011	2019	AATAAATAATATAAGATTTTGAATGCTTCCTCCTTCATTAACGCTTCTTCTTTCAAGAAGAATAATTGATAATGGAGTAGGGACGGGATGAACAGTTTATCCTCCTTTATCAAGAGGTGTAGCACATGCTGGTGCATGTGTTGATTTAGCTATTTTCTCTTTACATTTAGCAGGAATTTCTTCTATTCTAGGTGCTGTAAATTTTATTACTACTATTTTTAATATACGTTCTTCAGGTATGAAAATAGATCGAACTCCTTTATTTGTATGAGCAGTTTTGATTACTACAATTTTACTTTTACTTTCCTTACCAGTCTTGGCTGGAGCTATTACAATGTTATTAACAGATCGAAATATTAATACTTCATTTTTTGATCCGTCGGGGGGAGGAGATCCAAT…
Ps03		P. spumarius	P. spumarius	Babia Góra, Zawoja (Krowiarki Pass), Poland	49.587634, 19.582870	2011	2019	AATAAATAATATAAGATTTTGAATGCTTCCTCCTTCATTAACGCTTCTTCTTTCAAGAAGAATAATTGATAATGGAGTAGGGACGGGATGAACAGTTTATCCTCCTTTATCAAGAGGTGTAGCACATGCTGGTGCATGTGTTGATTTAGCTATTTTCTCTTTACATTTAGCAGGAATTTCTTCTATTCTAGGTGCTGTAAATTTTATTACTACTATTTTTAATATACGTTCTTCAGGTATGAAAATAGATCGAACTCCTTTATTTGTATGAGCAGTTTTGATTACTACAATTTTACTTTTACTTTCCTTACCAGTCTTGGCTGGAGCTATTACAATGTTATTAACAGATCGAAATATTAATACTTCATTTTTTGATCCGTCGGGGGGAGGAGATCCAAT…
Ps04		P. spumarius	P. spumarius	Babia Góra, Zawoja (Krowiarki Pass), Poland	49.587634, 19.582870	2011	2019	AATAAATAATATAAGATTTTGGATACTTCCTCCTTCGTTAACGCTTCTTCTTTCAAGAAGAATAATTGATAATGGAGTAGGGACGGGATGAACAGTTTATCCTCCTTTATCAAGAGGTATAGCTCATGCTGGTGCATGTGTTGATTTAGCTATTTTCTCTTTACATTTAGCAGGAATTTCTTCTATTCTAGGTGCTGTAAATTTTATTACTACTATTTTTAATATACGTTCTTCAGGTATAAAAATAGATCGGACTCCTTTATTTGTATGAGCAGTTTTGATTACTACAATTTTACTTTTACTTTCCTTACCAGTTTTGGCTGGAGCTATTACAATGTTATTAACAGATCGAAATATTAATACTTCATTTTTTGATCCGTCGGGGGGAGGAGACCCAAT…
Ps05		P. spumarius	P. spumarius	Babia Góra, Zawoja (Krowiarki Pass), Poland	49.587634, 19.582870	2011	2019	AATAAATAATATAAGATTTTGAATGCTTCCTCCTTCATTAACGCTTCTTCTTTCAAGAAGAATAATTGATAATGGAGTAGGGACGGGATGAACAGTTTATCCTCCTTTATCAAGAGGTGTAGCACATGCTGGTGCATGTGTTGATTTAGCTATTTTCTCTTTACATTTAGCAGGAATTTCTTCTATTCTAGGTGCTGTAAATTTTATTACTACTATTTTTAATATACGTTCTTCAGGTATGAAAATAGATCGAACTCCTTTATTTGTATGAGCAGTTTTGATTACTACAATTTTACTTTTACTTTCCTTACCAGTCTTGGCTGGAGCTATTACAATGTTATTAACAGATCGAAATATTAATACTTCATTTTTTGATCCGTCGGGGGGAGGAGATCCAAT…
Ps07		P. spumarius	P. spumarius	Tatra Mountains, Belianske Tatry, Podspady, Slovakia	49.279894, 20.171506	2011	2019	AATAAATAATATAAGATTTTGGATACTTCCTCCTTCGTTAACGCTTCTTCTTTCAAGAAGAATAATTGATAATGGAGTAGGGACGGGATGAACAGTTTATCCTCCTTTATCAAGAGGTATAGCTCATGCTGGTGCATGTGTTGATTTAGCTATTTTCTCTTTACATTTAGCAGGAATTTCTTCTATTCTAGGTGCTGTAAATTTTATTACTACTATTTTTAATATACGTTCTTCAGGTATAAAAATAGATCGGACTCCTTTATTTGTATGAGCAGTTTTGATTACTACAATTTTACTTTTACTTTCCTTACCAGTTTTGGCTGGAGCTATTACAATGTTATTAACAGATCGAAATATTAATACTTCATTTTTTGATCCGTCGGGGGGAGGAGACCCAAT…
Ps08		P. spumarius	P. spumarius	Tatra Mountains, Belianske Tatry, Podspady, Slovakia	49.279894, 20.171506	2011	2019	AATAAATAATATAAGATTTTGGATACTTCCTCCTTCGTTAACGCTTCTTCTTTCAAGAAGAATAATTGATAATGGAGTAGGGACGGGATGAACAGTTTATCCTCCTTTATCAAGAGGTATAGCTCATGCTGGTGCATGTGTTGATTTAGCTATTTTCTCTTTACATTTAGCAGGAATTTCTTCTATTCTAGGTGCTGTAAATTTTATTACTACTATTTTTAATATACGTTCTTCAGGTATAAAAATAGATCGGACTCCTTTATTTGTATGAGCAGTTTTGATTACTACAATTTTACTTTTACTTTCCTTACCAGTTTTGGCTGGAGCTATTACAATGTTATTAACAGATCGAAATATTAATACTTCATTTTTTGATCCGTCGGGGGGAGGAGACCCAAT…
Ps09		P. spumarius	P. spumarius	Tatra Mountains, Belianske Tatry, Podspady, Slovakia	49.279894, 20.171506	2011	2019	AATAAATAATATAAGATTTTGGATACTTCCTCCTTCGTTAACGCTTCTTCTTTCAAGAAGAATAATTGATAATGGAGTAGGGACGGGATGAACAGTTTATCCTCCTTTATCAAGAGGTATAGCTCATGCTGGTGCATGTGTTGATTTAGCTATTTTCTCTTTACATTTAGCAGGAATTTCTTCTATTCTAGGTGCTGTAAATTTTATTACTACTATTTTTAATATACGTTCTTCAGGTATAAAAATAGATCGGACTCCTTTATTTGTATGAGCAGTTTTGATTACTACAATTTTACTTTTACTTTCCTTACCAGTTTTGGCTGGAGCTATTACAATGTTATTAACAGATCGAAATATTAATACTTCATTTTTTGATCCGTCGGGGGGAGGAGACCCAAT…
Ps10		P. spumarius	P. spumarius	Tatra Mountains, Belianske Tatry, Podspady, Slovakia	49.279894, 20.171506	2011	2019	AATAAATAATATAAGATTTTGGATACTTCCTCCTTCGTTAACGCTTCTTCTTTCAAGAAGAATAATTGATAATGGAGTAGGGACGGGATGAACAGTTTATCCTCCTTTATCAAGAGGTATAGCTCATGCTGGTGCATGTGTTGATTTAGCTATTTTCTCTTTACATTTAGCAGGAATTTCTTCTATTCTAGGTGCTGTAAATTTTATTACTACTATTTTTAATATACGTTCTTCAGGTATAAAAATAGATCGGACTCCTTTATTTGTATGAGCAGTTTTGATTACTACAATTTTACTTTTACTTTCCTTACCAGTTTTGGCTGGAGCTATTACAATGTTATTAACAGATCGAAATATTAATACTTCATTTTTTGACCCGTCGGGGGGAGGAGACCCAAT…
Ps11		P. spumarius	P. spumarius	Tatra Mountains, Belianske Tatry, Podspady, Slovakia	49.279894, 20.171506	2011	2019	AATAAATAATATAAGATTTTGGATACTTCCTCCTTCGTTAACGCTTCTTCTTTCAAGAAGAATAATTGATAATGGAGTAGGGACGGGATGAACAGTTTATCCTCCTTTATCAAGAGGTATAGCTCATGCTGGTGCATGTGTTGATTTAGCTATTTTCTCTTTACATTTAGCAGGAATTTCTTCTATTCTAGGTGCTGTAAATTTTATTACTACTATTTTTAATATACGTTCTTCAGGTATAAAAATAGATCGGACTCCTTTATTTGTATGAGCAGTTTTGATTACTACAATTTTACTTTTACTTTCCTTACCAGTTTTGGCTGGAGCTATTACAATGTTATTAACAGATCGAAATATTAATACTTCATTTTTTGATCCGTCGGGGGGAGGAGACCCAAT…
Ps12		P. spumarius	P. spumarius	Tatra Mountains, Belianske Tatry, Podspady, Slovakia	49.279894, 20.171506	2011	2019	AATAAATAATATAAGATTTTGGATACTTCCTCCTTCGTTAACGCTTCTTCTTTCAAGAAGAATAATTGATAATGGAGTAGGGACGGGATGAACAGTTTATCCTCCTTTATCAAGAGGTATAGCTCATGCTGGTGCATGTGTTGATTTAGCTATTTTCTCTTTACATTTAGCAGGAATTTCTTCTATTCTAGGTGCTGTAAATTTTATTACTACTATTTTTAATATACGTTCTTCAGGTATAAAAATAGATCGGACTCCTTTATTTGTATGAGCAGTTTTGATTACTACAATTTTACTTTTACTTTCCTTACCAGTTTTGGCTGGAGCTATTACAATGTTATTAACAGATCGAAATATTAATACTTCATTTTTTGATCCGTCGGGGGGAGGAGACCCAAT…
Ps13		P. spumarius	P. spumarius	Bucegi Mountains, Sinaia, Romania	45.341085, 25.542944	2011	2019	AATAAATAATATAAGATTTTGGATACTTCCTCCTTCGTTAACGCTTCTTCTTTCAAGAAGAATAATTGATAATGGAGTAGGGACGGGATGAACAGTTTATCCTCCTTTATCAAGAGGTATAGCTCATGCTGGTGCATGTGTTGATTTAGCTATTTTCTCTTTACATTTAGCAGGAATTTCTTCTATTCTAGGTGCTGTAAATTTTATTACTACTATTTTTAATATACGTTCTTCAGGTATAAAAATAGATCGGACTCCTTTATTTGTATGAGCAGTTTTGATTACTACAATTTTACTTTTACTTTCCTTACCAGTTTTGGCTGGAGCTATTACAATGTTATTAACAGATCGAAATATTAATACTTCATTTTTTGATCCGTCGGGGGGAGGAGACCCAAT…
Ps14		P. spumarius	P. spumarius	Bucegi Mountains, Sinaia, Romania	45.341085, 25.542945	2011	2019	AATAAATAATATAAGATTTTGGATACTTCCTCCTTCGTTAACGCTTCTTCTTTCAAGAAGAATAATTGATAATGGAGTAGGGACGGGATGAACAGTTTATCCTCCTTTATCAAGAGGTATAGCTCATGCTGGTGCATGTGTTGATTTAGCTATTTTCTCTTTACATTTAGCAGGAATTTCTTCTATTCTAGGTGCTGTAAATTTTATTACTACTATTTTTAATATACGTTCTTCAGGTATAAAAATAGATCGGACTCCTTTATTTGTATGAGCAGTTTTGATTACTACAATTTTACTTTTACTTTCCTTACCAGTTTTGGCTGGAGCTATTACAATGTTATTAACAGATCGAAATATTAATACTTCATTTTTTGATCCGTCGGGGGGAGGAGACCCAAT…
Ps15		P. spumarius	P. spumarius	Bucegi Mountains, Sinaia, Romania	45.341085, 25.542946	2011	2019	AATAAATAATATAAGATTTTGGATACTTCCTCCTTCGTTAACGCTTCTTCTTTCAAGAAGAATAATTGATAATGGAGTAGGGACGGGATGAACAGTTTATCCTCCTTTATCAAGAGGTATAGCTCATGCTGGTGCATGTGTTGATTTAGCTATTTTCTCTTTACATTTAGCAGGAATTTCTTCTATTCTAGGTGCTGTAAATTTTATTACTACTATTTTTAATATACGTTCTTCAGGTATAAAAATAGATCGGACTCCTTTATTTGTATGAGCAGTTTTGATTACTACAATTTTACTTTTACTTTCCTTACCAGTTTTGGCTGGAGCTATTACAATGTTATTAACAGATCGAAATATTAATACTTCATTTTTTGATCCGTCGGGGGGAGGAGACCCAAT…
Ps16		P. spumarius	P. spumarius	Bucegi Mountains, Sinaia, Romania	45.341085, 25.542947	2011	2019	AATAAATAATATAAGATTTTGGATACTTCCTCCTTCGTTAACGCTTCTTCTTTCAAGAAGAATAATTGATAATGGAGTAGGGACGGGATGAACAGTTTATCCTCCTTTATCAAGAGGTATAGCTCATGCTGGTGCATGTGTTGATTTAGCTATTTTCTCTTTACATTTAGCAGGAATTTCTTCTATTCTAGGTGCTGTAAATTTTATTACTACTATTTTTAATATACGTTCTTCAGGTATAAAAATAGATCGGACTCCTTTATTTGTATGAGCAGTTTTGATTACTACAATTTTACTTTTACTTTCCTTACCAGTTTTGGCTGGAGCTATTACAATGTTATTAACAGATCGAAATATTAATACTTCATTTTTTGATCCGTCGGGGGGAGGAGACCCAAT…
Ps17		P. spumarius	P. spumarius	Bucegi Mountains, Sinaia, Romania	45.341085, 25.542948	2011	2019	AATAAATAATATAAGATTTTGGATACTTCCTCCTTCGTTAACGCTTCTTCTTTCAAGAAGAATAATTGATAATGGAGTAGGGACGGGATGAACAGTTTATCCTCCTTTATCAAGAGGTATAGCTCATGCTGGTGCATGTGTTGATTTAGCTATTTTCTCTTTACATTTAGCAGGAATTTCTTCTATTCTAGGTGCTGTAAATTTTATTACTACTATTTTTAATATACGTTCTTCAGGTATAAAAATAGATCGGACTCCTTTATTTGTATGAGCAGTTTTGATTACTACAATTTTACTTTTACTTTCCTTACCAGTTTTGGCTGGAGCTATTACAATGTTATTAACAGATCGAAATATTAATACTTCATTTTTTGATCCGTCGGGGGGAGGAGACCCAAT…
Ps18		P. spumarius	P. spumarius	Bucegi Mountains, Sinaia, Romania	45.341085, 25.542949	2011	2019	AATAAATAATATAAGATTTTGGATACTTCCTCCTTCGTTAACGCTTCTTCTTTCAAGAAGAATAATTGATAATGGAGTAGGGACGGGATGAACAGTTTATCCTCCTTTATCAAGAGGTATAGCTCATGCTGGTGCATGTGTTGATTTAGCTATTTTCTCTTTACATTTAGCAGGAATTTCTTCTATTCTAGGTGCTGTAAATTTTATTACTACTATTTTTAATATACGTTCTTCAGGTATAAAAATAGATCGGACTCCTTTATTTGTATGAGCAGTTTTGATTACTACAATTTTACTTTTACTTTCCTTACCAGTTTTGGCTGGAGCTATTACAATGTTATTAACAGATCGAAATATTAATACTTCATTTTTTGATCCGTCGGGGGGAGGAGACCCAAT…
Ps19		P. spumarius	P. spumarius	Parângului Mountains, Trans-Alpina route	45.610555, 25.552290	2011	2019	AATAAATAATATAAGATTTTGGATACTTCCTCCTTCGTTAACGCTTCTTCTTTCAAGAAGAATAATTGATAATGGAGTAGGGACGGGATGAACAGTTTATCCTCCTTTATCAAGAGGTATAGCTCATGCTGGTGCATGTGTTGATTTAGCTATCTTCTCTTTACATTTAGCAGGAATTTCTTCTATTCTAGGTGCTGTAAATTTTATTACTACTATTTTTAATATACGTTCTTCAGGTATAAAAATAGATCGGACTCCTTTATTTGTATGAGCAGTTTTGATTACTACAATTTTACTTTTACTTTCCTTACCAGTCTTGGCTGGAGCTATTACAATGTTATTAACAGATCGAAATATTAATACTTCATTTTTTGATCCGTCGGGGGGAGGAGACCCAAT…
Ps20		P. spumarius	P. spumarius	Parângului Mountains, Trans-Alpina route	45.610555, 25.552290	2011	2019	AATAAATAATATAAGATTTTGAATACTTCCTCCTTCGTTAACGCTTCTTCTTTCAAGAAGAATAATTGATAATGGAGTAGGGACGGGATGAACAGTTTATCCTCCTTTATCAAGAGGTATAGCTCATGCTGGTGCATGTGTTGATTTAGCTATTTTCTCTTTACATTTAGCAGGAATTTCTTCTATTCTAGGTGCTGTAAATTTTATTACTACTATTTTTAATATACGTTCTTCAGGTATAAAAATAGATCGGACTCCTTTATTTGTATGAGCAGTTTTGATTACTACAATTTTACTTTTACTTTCCTTACCAGTCTTGGCTGGAGCTATTACAATGTTATTAACAGATCGAAATATTAATACTTCATTTTTTGATCCGTCGGGGGGAGGAGACCCAAT…
Ps21		P. spumarius	P. spumarius	Parângului Mountains, Trans-Alpina route	45.610555, 25.552290	2011	2019	AATAAATAATATAAGATTTTGGATACTTCCTCCTTCGTTAACGCTTCTTCTTTCAAGAAGAATAATTGATAATGGAGTAGGGACGGGATGAACAGTTTATCCTCCTTTATCAAGAGGTATAGCTCATGCTGGTGCATGTGTTGATTTAGCTATTTTCTCTTTACATTTAGCAGGAATTTCTTCTATTCTAGGTGCTGTAAATTTTATTACTACTATTTTTAATATACGTTCTTCAGGTATAAAAATAGATCGGACTCCTTTATTTGTATGAGCAGTTTTGATTACTACAATTTTACTTTTACTTTCCTTACCAGTCTTGGCTGGAGCTATTACAATGTTATTAACAGATCGAAATATTAATACTTCATTTTTTGATCCGTCGGGGGGAGGAGACCCAAT…
Ps22		P. spumarius	P. spumarius	Parângului Mountains, Trans-Alpina route	45.610555, 25.552290	2011	2019	AATAAATAATATAAGATTTTGGATACTTCCTCCTTCGTTAACGCTTCTTCTTTCAAGAAGAATAATTGATAATGGAGTAGGGACGGGATGAACAGTTTATCCTCCTTTATCAAGAGGTATAGCTCATGCTGGTGCATGTGTTGATTTAGCTATCTTCTCTTTACATTTAGCAGGAATTTCTTCTATTCTAGGTGCTGTAAATTTTATTACTACTATTTTTAATATACGTTCTTCAGGTATAAAAATAGATCGGACTCCTTTATTTGTATGAGCAGTTTTGATTACTACAATTTTACTTTTACTTTCCTTACCAGTCTTGGCTGGAGCTATTACAATGTTATTAACAGATCGAAATATTAATACTTCATTTTTTGATCCGTCGGGGGGAGGAGACCCAAT…
Ps23		P. spumarius	P. spumarius	Parângului Mountains, Trans-Alpina route	45.610555, 25.552290	2011	2019	AATAAATAATATAAGATTTTGGATACTTCCTCCTTCGTTAACGCTTCTTCTTTCAAGAAGAATAATTGATAATGGAGTAGGGACGGGATGAACAGTTTATCCTCCTTTATCAAGAGGTATAGCTCATGCTGGTGCATGTGTTGATTTAGCTATTTTCTCTTTACATTTAGCAGGAATTTCTTCTATTCTAGGTGCTGTAAATTTTATTACTACTATTTTTAATATACGTTCTTCAGGTATAAAAATAGATCGGACTCCTTTATTTGTATGAGCAGTTTTGATTACTACAATTTTACTTTTACTTTCCTTACCAGTCTTGGCTGGAGCTATTACAATGTTATTAACAGATCGAAATATTAATACTTCATTTTTTGATCCGTCGGGGGGAGGAGACCCAAT…
Ps24		P. spumarius	P. spumarius	Parângului Mountains, Trans-Alpina route	45.610555, 25.552290	2011	2019	AATAAATAATATAAGATTTTGGATACTTCCTCCTTCGTTAACGCTTCTTCTTTCAAGAAGAATAATTGATAATGGAGTAGGGACGGGATGAACAGTTTATCCTCCTTTATCAAGAGGTATAGCTCATGCTGGTGCATGTGTTGATTTAGCTATTTTCTCTTTACATTTAGCAGGAATTTCTTCTATTCTAGGTGCTGTAAATTTTATTACTACTATTTTTAATATACGTTCTTCAGGTATAAAAATAGATCGGACTCCTTTATTTGTATGAGCAGTTTTGATTACTACAATTTTACTTTTACTTTCCTTACCAGTCTTGGCTGGAGCTATTACAATGTTATTAACAGATCGAAATATTAATACTTCATTTTTTGATCCGTCGGGGGGAGGAGACCCAAT…
Ps25		P. spumarius	P. spumarius	Metaliferi Mountains, Băiţa, Romania	46.034419, 22.891158	2011	2019	AATAAATAATATAAGATTTTGAATGCTTCCTCCTTCATTAACGCTTCTTCTTTCAAGAAGAATAATTGATAATGGAGTAGGGACGGGATGAACAGTTTATCCTCCTTTATCAAGAGGTATAGCACATGCTGGTGCATGTGTTGATTTAGCTATTTTCTCTTTACATTTAGCAGGAATTTCTTCTATTCTAGGTGCTGTAAATTTTATTACTACTATTTTTAATATACGTTCTTCAGGTATGAAAATAGATCGAACTCCTTTATTTGTATGAGCAGTTTTGATTACTACAATTTTACTTTTACTTTCCTTACCAGTCTTGGCTGGAGCTATTACAATGTTATTAACAGATCGAAATATTAATACTTCATTTTTTGATCCGTCGGGGGGAGGAGATCCAAT…
Ps26		P. spumarius	P. spumarius	Metaliferi Mountains, Băiţa, Romania	46.034419, 22.891158	2011	2019	AATAAATAATATAAGATTTTGAATGCTTCCTCCTTCATTAACGCTTCTTCTTTCAAGAAGAATAATTGATAATGGAGTAGGGACGGGATGAACAGTTTATCCTCCTTTATCAAGAGGTATAGCACATGCTGGTGCATGTGTTGATTTAGCTATTTTCTCTTTACATTTAGCAGGAATTTCTTCTATTCTAGGTGCTGTAAATTTTATTACTACTATTTTTAATATACGTTCTTCAGGTATGAAAATAGATCGAACTCCTTTATTTGTATGAGCAGTTTTGATTACTACAATTTTACTTTTACTTTCCTTACCAGTCTTGGCTGGAGCTATTACAATGTTATTAACAGATCGAAATATTAATACTTCATTTTTTGATCCGTCGGGGGGAGGAGATCCAAT…
Ps27		P. spumarius	P. spumarius	Metaliferi Mountains, Băiţa, Romania	46.034419, 22.891158	2011	2019	AATAAATAATATAAGATTTTGAATGCTTCCTCCTTCATTAACGCTTCTTCTTTCAAGAAGAATAATTGATAATGGAGTAGGGACGGGATGAACAGTTTATCCTCCTTTATCAAGAGGTATAGCACATGCTGGTGCATGTGTTGATTTAGCTATTTTCTCTTTACATTTAGCAGGAATTTCTTCTATTCTAGGTGCTGTAAATTTTATTACTACTATTTTTAATATACGTTCTTCAGGTATGAAAATAGATCGAACTCCTTTATTTGTATGAGCAGTTTTGATTACTACAATTTTACTTTTACTTTCCTTACCAGTCTTGGCTGGAGCTATTACAATGTTATTAACAGATCGAAATATTAATACTTCATTTTTTGATCCGTCGGGGGGAGGAGATCCAAT…
Ps28		P. spumarius	P. spumarius	Metaliferi Mountains, Băiţa, Romania	46.034419, 22.891158	2011	2019	AATAAATAATATAAGATTTTGAATGCTTCCTCCTTCATTAACGCTTCTTCTTTCAAGAAGAATAATTGATAATGGAGTAGGGACGGGATGAACAGTTTATCCTCCTTTATCAAGAGGTATAGCACATGCTGGTGCATGTGTTGATTTAGCTATTTTCTCTTTACATTTAGCAGGAATTTCTTCTATTCTAGGTGCTGTAAATTTTATTACTACTATTTTTAATATACGTTCTTCAGGTATGAAAATAGATCGAACTCCTTTATTTGTATGAGCAGTTTTGATTACTACAATTTTACTTTTACTTTCCTTACCAGTCTTGGCTGGAGCTATTACAATGTTATTAACAGATCGAAATATTAATACTTCATTTTTTGATCCGTCGGGGGGAGGAGATCCAAT…
Ps29		P. spumarius	P. spumarius	Metaliferi Mountains, Băiţa, Romania	46.034419, 22.891158	2011	2019	AATAAATAATATAAGATTTTGAATGCTTCCTCCTTCATTAACGCTTCTTCTTTCAAGAAGAATAATTGATAATGGAGTAGGGACGGGATGAACAGTTTATCCTCCTTTATCAAGAGGTATAGCACATGCTGGTGCATGTGTTGATTTAGCTATTTTCTCTTTACATTTAGCAGGAATTTCTTCTATTCTAGGTGCTGTAAATTTTATTACTACTATTTTTAATATACGTTCTTCAGGTATGAAAATAGATCGAACTCCTTTATTTGTATGAGCAGTTTTGATTACTACAATTTTACTTTTACTTTCCTTACCAGTCTTGGCTGGAGCTATTACAATGTTATTAACAGATCGAAATATTAATACTTCATTTTTTGATCCGTCGGGGGGAGGAGATCCAAT…
Ps30		P. spumarius	P. spumarius	Metaliferi Mountains, Băiţa, Romania	46.034419, 22.891158	2011	2019	AATAAATAATATAAGATTTTGAATGCTTCCTCCTTCATTAACGCTTCTTCTTTCAAGAAGAATAATTGATAATGGAGTAGGGACGGGATGAACAGTTTATCCTCCTTTATCAAGAGGTATAGCACATGCTGGTGCATGTGTTGATTTAGCTATTTTCTCTTTACATTTAGCAGGAATTTCTTCTATTCTAGGTGCTGTAAATTTTATTACTACTATTTTTAATATACGTTCTTCAGGTATGAAAATAGATCGAACTCCTTTATTTGTATGAGCAGTTTTGATTACTACAATTTTACTTTTACTTTCCTTACCAGTCTTGGCTGGAGCTATTACAATGTTATTAACAGATCGAAATATTAATACTTCATTTTTTGATCCGTCGGGGGGAGGAGATCCAAT…
Ps31		P. spumarius	P. spumarius	Štiavnické pohorie, Banská Hondruša, Slovakia	48.41436185099334, 18.834364505895277	2011	2019	AATAAATAATATAAGATTTTGAATGCTTCCTCCTTCATTAACGCTTCTTCTTTCAAGAAGAATAATTGATAATGGAGTAGGGACGGGATGAACAGTTTATCCTCCTTTATCAAGAGGTGTAGCACATGCTGGTGCATGTGTTGATTTAGCTATTTTCTCTTTACATTTAGCAGGAATTTCTTCTATTCTAGGTGCTGTAAATTTTATTACTACTATTTTTAATATACGTTCTTCAGGTATGAAAATAGATCGAACTCCTTTATTTGTATGAGCAGTTTTGATTACTACAATTTTACTTTTACTTTCCTTACCAGTCTTGGCTGGAGCTATTACAATGTTATTAACAGATCGAAATATTAATACTTCATTTTTTGATCCGTCGGGGGGAGGAGATCCAAT…
Ps32		P. spumarius	P. spumarius	Štiavnické pohorie, Banská Hondruša, Slovakia	48.41436185099334, 18.834364505895277	2011	2019	AATAAATAATATAAGATTTTGAATGCTTCCTCCTTCATTAACGCTTCTTCTTTCAAGAAGAATAATTGATAATGGAGTAGGGACGGGATGAACAGTTTATCCTCCTTTATCAAGAGGTGTAGCACATGCTGGTGCATGTGTTGATTTAGCTATTTTCTCTTTACATTTAGCAGGAATTTCTTCTATTCTAGGTGCTGTAAATTTTATTACTACTATTTTTAATATACGTTCTTCAGGTATGAAAATAGATCGAACTCCTTTATTTGTATGAGCAGTTTTGATTACTACAATTTTACTTTTACTTTCCTTACCAGTCTTGGCTGGAGCTATTACAATGTTATTAACAGATCGAAATATTAATACTTCATTTTTTGATCCGTCGGGGGGAGGAGATCCAAT…
Ps33		P. spumarius	P. spumarius	Štiavnické pohorie, Banská Hondruša, Slovakia	48.41436185099334, 18.834364505895277	2011	2019	AATAAATAATATAAGATTTTGAATGCTTCCTCCTTCATTAACACTTCTTCTTTCAAGAAGAATAATTGATAATGGAGTAGGGACGGGATGAACAGTTTATCCTCCTTTATCAAGAGGTGTAGCACATGCTGGTGCATGTGTTGATTTAGCTATTTTCTCTTTACATTTAGCAGGAATTTCTTCTATTCTAGGTGCTGTAAATTTTATTACTACTATTTTTAATATACGTTCTTCAGGTATGAAAATAGATCGAACTCCTTTATTTGTATGAGCAGTTTTGATTACTACAATTTTACTTTTACTTTCCTTACCAGTCTTGGCTGGAGCTATTACAATGTTATTAACAGATCGAAATATTAATACTTCATTTTTTGATCCGTCGGGGGGAGGAGATCCAAT…
Ps34		P. spumarius	P. spumarius	Chočské vrchy, Malatina, Slovakia	49.14502063165465, 19.33311875118088	2011	2019	AATAAATAATATAAGATTTTGAATGCTTCCTCCTTCATTAACGCTTCTTCTTTCAAGAAGAATAATTGATAATGGAGTAGGGACGGGATGAACAGTTTATCCTCCTTTATCAAGAGGTGTAGCACATGCTGGTGCATGTGTTGATTTAGCTATTTTCTCTTTACATTTAGCAGGAATTTCTTCTATTCTAGGTGCTGTAAATTTTATTACTACTATTTTTAATATACGTTCTTCAGGTATGAAAATAGATCGAACTCCTTTATTTGTATGAGCAGTTTTGATTACTACAATTTTACTTTTACTTTCCTTACCAGTCTTGGCTGGAGCTATTACAATGTTATTAACAGATCGAAATATTAATACTTCATTTTTTGATCCGTCGGGGGGAGGAGATCCAAT…
Ps35		P. spumarius	P. spumarius	Chočské vrchy, Malatina, Slovakia	49.14502063165465, 19.33311875118088	2011	2019	AATAAATAATATAAGATTTTGAATGCTTCCTCCTTCATTAACGCTTCTTCTTTCAAGAAGAATAATTGATAATGGAGTAGGGACGGGATGAACAGTTTATCCTCCTTTATCAAGAGGTGTAGCACATGCTGGTGCATGTGTTGATTTAGCTATTTTCTCTTTACATTTAGCAGGAATTTCTTCTATTCTAGGTGCTGTAAATTTTATTACTACTATTTTTAATATACGTTCTTCAGGTATGAAAATAGATCGAACTCCTTTATTTGTATGAGCAGTTTTGATTACTACAATTTTACTTTTACTTTCCTTACCAGTCTTGGCTGGAGCTATTACAATGTTATTAACAGATCGAAATATTAATACTTCATTTTTTGATCCGTCGGGGGGAGGAGATCCAAT…
Ps36		P. spumarius	P. spumarius	Chočské vrchy, Malatina, Slovakia	49.14502063165465, 19.33311875118088	2011	2019	AATAAATAATATAAGATTTTGAATGCTTCCTCCTTCATTAACGCTTCTTCTTTCAAGAAGAATAATTGATAATGGAGTAGGGACGGGATGAACAGTTTATCCTCCTTTATCAAGAGGTGTAGCACATGCTGGTGCATGTGTTGATTTAGCTATTTTCTCTTTACATTTAGCAGGAATTTCTTCTATTCTAGGTGCTGTAAATTTTATTACTACTATTTTTAATATACGTTCTTCAGGTATGAAAATAGATCGAACTCCTTTATTTGTATGAGCAGTTTTGATTACTACAATTTTACTTTTACTTTCCTTACCAGTCTTGGCTGGAGCTATTACAATGTTATTAACAGATCGAAATATTAATACTTCATTTTTTGATCCGTCGGGGGGAGGAGATCCAAT…
Ptarifa2		P. tarifa	P. spumarius	Tarifa, Spain	36.033073, -5.592565	2000	2011	AATAAATAATATAAGATTTTGAATGCTTCCTCCTTCATTAACGCTTCTTCTTTCAAGAAGAATAATTGATAATGGAGTAGGGACGGGATGAACAGTTTATCCTCCTTTATCAAGAGGTATAGCACATGCTGGTGCATGTGTTGATTTAGCTATTTTCTCTTTACATTTAGCAGGAATTTCTTCTATTCTAGGTGCTGTAAATTTTATTACTACTATTTTTAATATACGTTCTTCAGGTATGAAAATAGATCGAACTCCTTTATTTGTATGAGCAGTTTTGATTACTACAATTTTACTTTTACTTTCCTTACCAGTCTTGGCTGGAGCTATTACAATGTTATTAACAGATCGAAATATTAATACTTCATTTTTTGATCCGTCGGGGGGAGGAGATCCAAT…
S11b		P. spumarius	P. spumarius	Sicily, Nebrodi Mts, Italy	37.920285, 14.654844	2005	2011	AATAAATAATATAAGATTTTGAATGCTTCCTCCTTCATTAACGCTTCTTCTTTCAAGAAGAATAATTGATAATGGAGTAGGGACGGGATGAACAGTTTATCCTCCTTTATCAAGAGGTATAGCACATGCTGGTGCATGTGTTGATTTAGCTATTTTCTCTTTACATTTAGCAGGAATTTCTTCTATTCTAGGTGCTGTAAATTTTATTACTACTATTTTTAATATACGTTCTTCAGGTATGAAAATAGATCGAACTCCTTTATTTGTATGAGCAGTTTTGATTACTACAATTTTACTTTTACTTTCCTTACCAGTCTTGGCTGGAGCTATTACAATGTTATTAACAGATCGAAATATTAATACTTCATTTTTTGATCCGTCAGGGGGAGGAGATCCAAT…
S11c		P. spumarius	P. spumarius	Sicily, Nebrodi Mts, Italy	37.920285, 14.654844	2005	2011	AATAAATAATATAAGATTTTGAATGCTTCCTCCTTCATTAACGCTTCTTCTTTCAAGAAGAATAATTGATAATGGAGTAGGGACGGGATGAACAGTTTATCCTCCTTTATCAAGAGGTATAGCACATGCTGGTGCATGTGTTGATTTAGCTATTTTCTCTTTACATTTAGCAGGAATTTCTTCTATTCTAGGTGCTGTAAATTTTATTACTACTATTTTTAATATACGTTCTTCAGGTATGAAAATAGATCGAACTCCTTTATTTGTATGAGCAGTTTTGATTACTACAATTTTACTTTTACTTTCCTTACCAGTCTTGGCTGGAGCTATTACAATGTTATTAACAGATCGAAATATTAATACTTCATTTTTTGATCCGTCAGGGGGAGGAGATCCAAT…
S11d		P. spumarius	P. spumarius	Sicily, Nebrodi Mts, Italy	37.920285, 14.654844	2005	2011	AATAAATAACATAAGATTTTGAATGCTTCCTCCTTCATTAACGCTTCTTCTTTCAAGAAGAATAATTGATAATGGAGTAGGGACGGGATGAACAGTTTATCCTCCTTTATCAAGAGGTATAGCACATGCTGGTGCATGTGTTGATTTAGCTATTTTCTCTTTACATTTAGCAGGAATTTCTTCTATCCTAGGTGCTGTAAATTTTATTACTACTATTTTTAATATACGTTCTTCAGGTATGAAAATAGATCGAACTCCTTTATTTGTATGAGCAGTTTTGATTACTACAATTTTACTTTTACTTTCCTTACCAGTCTTGGCTGGAGCTATTACAATGTTATTAACAGATCGAAATATTAATACTTCATTTTTTGATCCGTCGGGGGGAGGAGATCCAAT…
S12b		P. spumarius	P. spumarius	Delphi, Greece	38.477490, 22.499018	2006	2011	AATAAATAATATAAGATTTTGAATGCTTCCTCCTTCATTAACGCTTCTTCTTTCAAGAAGAATAATTGATAATGGAGTAGGGACGGGATGAACAGTTTATCCTCCTTTATCAAGAGGTATAGCACATGCTGGTGCATGTGTTGATTTAGCTATTTTCTCTTTACATTTAGCAGGAATTTCTTCTATTCTAGGTGCTGTAAATTTTATTACTACTATTTTTAATATACGTTCTTCAGGTATGAAAATAGATCGAACTCCTTTATTTGTATGAGCAGTTTTGATTACTACAATTTTACTTTTACTTTCCTTACCAGTCTTGGCTGGAGCTATTACAATGTTATTAACAGATCGAAATATTAATACTTCATTTTTTGATCCGTCGGGGGGAGGAGATCCAAT…
S12c		P. spumarius	P. spumarius	Delphi, Greece	38.477490, 22.499018	2006	2011	AATAAATAATATAAGATTTTGAATGCTTCCTCCTTCATTAACGCTTCTTCTTTCAAGAAGAATAATTGATAATGGAGTAGGGACGGGATGAACAGTTTATCCTCCTTTATCAAGAGGTATAGCACATGCTGGTGCATGTGTTGATTTAGCTATTTTCTCTTTACATTTAGCAGGAATTTCTTCTATTCTAGGTGCTGTAAATTTTATTACTACTATTTTTAATATACGTTCTTCAGGTATGAAAATAGATCGAACTCCTTTATTTGTATGAGCAGTTTTGATTACTACAATTTTACTTTTACTTTCCTTACCAGTCTTGGCTGGAGCTATTACAATGTTATTAACAGATCGAAATATTAATACTTCATTTTTTGATCCGTCGGGGGGAGGAGATCCAAT…
S13a		P. spumarius	P. spumarius	Bejrut, Lebanon	33.864310, 35.579683	2006	2011	AATAAATAATATAAGATTTTGAATGCTTCCTCCTTCATTAACGCTTCTTCTTTCAAGAAGAATAATTGATAATGGAGTAGGGACGGGATGAACAGTTTATCCTCCTTTATCAAGAGGTATAGCACATGCTGGCGCATGTGTTGATTTAGCTATTTTCTCTTTACATTTAGCAGGAATTTCTTCTATTCTAGGTGCTGTAAATTTTATTACTACTATTTTTAATATACGTTCTTCAGGTATGAAAATAGATCGAACTCCTTTATTTGTATGAGCAGTTTTGATTACTACAATTTTACTTTTACTTTCCTTACCAGTCTTGGCTGGAGCTATTACAATGTTATTAACAGATCGAAATATTAATACTTCATTTTTTGATCCGTCGGGGGGAGGAGATCCAAT…
S13c		P. spumarius	P. spumarius	Bejrut, Lebanon	33.864310, 35.579683	2006	2011	AATAAATAATATAAGATTTTGAATGCTTCCTCCTTCATTAACGCTTCTTCTTTCAAGAAGAATAATTGATAATGGAGTAGGGACGGGATGAACAGTTTATCCTCCTTTATCAAGAGGTATAGCACATGCTGGTGCATGTGTTGATTTAGCTATTTTCTCTTTACATTTAGCAGGAATTTCTTCTATTCTAGGTGCTGTAAATTTTATTACTACTATTTTTAATATACGTTCTTCAGGTATGAAAATAGATCGAACTCCTTTATTTGTATGAGCAGTTTTGATTACTACAATTTTACTTTTACTTTCCTTACCAGTCTTGGCTGGAGCTATTACAATGTTATTAACAGATCGAAATATTAATACTTCATTTTTTGATCCGTCGGGGGGAGGAGATCCAAT…
S14a		P. spumarius	P. spumarius	Turku, Finland	60.463454, 22.307072	2006	2011	AATAAATAATATAAGATTTTGGATACTTCCTCCTTCGTTAACGCTTCTTCTTTCAAGAAGAATAATTGATAATGGAGTAGGGACGGGATGAACAGTTTATCCTCCTTTATCAAGAGGTATAGCTCATGCTGGTGCATGTGTTGATTTAGCTATTTTCTCTTTACATTTAGCAGGAATTTCTTCTATTCTAGGTGCTGTAAATTTTATTACTACTATTTTTAATATACGTTCTTCAGGTATAAAAATAGATCGGACTCCTTTATTTGTATGAGCAGTTTTGATTACTACAATTTTACTTTTACTTTCCTTACCAGTTTTGGCTGGAGCTATTACAATGTTATTAACAGATCGAAATATTAATACTTCATTTTTTGATCCGTCGGGGGGAGGAGACCCAAT…
S14d		P. spumarius	P. spumarius	Turku, Finland	60.463454, 22.307072	2006	2011	AATAAATAATATAAGATTTTGGATACTTCCTCCTTCGTTAACGCTTCTTCTTTCAAGAAGAATAATTGATAATGGAGTAGGGACGGGATGAACAGTTTATCCTCCTTTATCAAGAGGTATAGCTCATGCTGGTGCATGTGTTGATTTAGCTATTTTCTCTTTACATTTAGCAGGAATTTCTTCTATTCTAGGTGCTGTAAATTTTATTACTACTATTTTTAATATACGTTCTTCAGGTATAAAAATAGATCGGACTCCTTTATTTGTATGAGCAGTTTTGATTACTACAATTTTACTTTTACTTTCCTTACCAGTTTTGGCTGGAGCTATTACAATGTTATTAACAGATCGAAATATTAATACTTCATTTTTTGATCCGTCGGGGGGAGGAGACCCAAT…
S18d		P. spumarius	P. spumarius	Kunashir Island (Kuril Islands), Russia	44.092841, 145.830656	2007	2011	AATAAATAATATAAGATTTTGGATACTTCCTCCTTCGTTAACGCTTCTTCTTTCAAGAAGAATAATTGATAATGGAGTAGGGACGGGATGAACAGTTTATCCTCCTTTATCAAGAGGTATAGCTCATGCTGGTGCATGTGTTGATTTAGCTATTTTCTCTTTACATTTAGCAGGAATTTCTTCTATTCTAGGTGCTGTAAATTTTATTACTACTATTTTTAATATACGTTCTTCAGGTATAAAAATAGATCGGACTCCTTTATTTGTATGAGCAGTTTTGATTACTACAATTTTACTTTTACTTTCCTTACCAGTCTTGGCTGGAGCTATTACAATGTTATTAACAGATCGAAATATTAATACTTCATTTTTTGATCCGTCGGGGGGAGGAGACCCAAT…
S19a		P. spumarius	P. spumarius	Kunashir Island (Kuril Islands), Russia	44.092841, 145.830656	2007	2011	AATAAATAATATAAGATTTTGGATACTTCCTCCTTCGTTAACGCTTCTTCTTTCAAGAAGAATAATTGATAATGGAGTAGGGACGGGATGAACAGTTTATCCTCCTTTATCAAGAGGTATAGCTCATGCTGGTGCATGTGTTGATTTAGCTATTTTCTCTTTACATTTAGCAGGAATTTCTTCTATTCTAGGTGCTGTAAATTTTATTACTACTATTTTTAATATACGTTCTTCAGGTATAAAAATAGATCGGACTCCTTTATTTGTATGAGCAGTTTTGATTACTACAATTTTACTTTTACTTTCCTTACCAGTCTTGGCTGGAGCTATTACAATGTTATTAACAGATCGAAATATTAATACTTCATTTTTTGATCCGTCGGGGGGAGGAGACCCAAT…
S19b		P. spumarius	P. spumarius	Kunashir Island (Kuril Islands), Russia	44.092841, 145.830656	2007	2011	AATAAATAATATAAGATTTTGGATACTTCCTCCTTCGTTAACGCTTCTTCTTTCAAGAAGAATAATTGATAATGGAGTAGGGACGGGATGAACAGTTTATCCTCCTTTATCAAGAGGTATAGCTCATGCTGGTGCATGTGTTGATTTAGCTATTTTCTCTTTACATTTAGCAGGAATTTCTTCTATTCTAGGTGCTGTAAATTTTATTACTACTATTTTTAATATACGTTCTTCAGGTATAAAAATAGATCGGACTCCTTTATTTGTATGAGCAGTTTTGATTACTACAATTTTACTTTTACTTTCCTTACCAGTCTTGGCTGGAGCTATTACAATGTTATTAACAGATCGAAATATTAATACTTCATTTTTTGATCCGTCGGGGGGAGGAGACCCAAT…
S1b		P. spumarius	P. spumarius	Sierra dela Penya Rossa, prov. Alicant, Spain	38.260511, -0.742443	2006	2011	AATAAATAATATAAGATTTTGAATGCTTCCTCCTTCATTAACGCTTCTTCTTTCAAGAAGAATAATTGATAATGGAGTAGGGACGGGATGAACAGTTTATCCTCCTTTATCAAGAGGTATAGCACATGCTGGTGCATGTGTTGATTTAGCTATTTTCTCTTTACATTTAGCAGGAATTTCTTCTATTCTAGGTGCTGTAAATTTTATTACTACTATTTTTAATATACGTTCTTCAGGTATGAAAATAGATCGAACTCCTTTATTTGTATGAGCAGTTTTGATTACTACAATTTTACTTTTACTTTCCTTACCAGTCTTGGCTGGAGCTATTACAATGTTATTAACAGATCGAAATATTAATACTTCATTTTTTGATCCGTCGGGGGGAGGAGATCCAAT…
S1d		P. spumarius	P. spumarius	Sierra dela Penya Rossa, prov. Alicant, Spain	38.260511, -0.742443	2006	2011	AATAAATAATATAAGATTTTGAATGCTTCCTCCTTCATTAACGCTTCTTCTTTCAAGAAGAATAATTGATAATGGAGTAGGGACGGGATGAACAGTTTATCCTCCTTTATCAAGAGGTATAGCACATGCTGGTGCATGTGTTGATTTAGCTATTTTCTCTTTACATTTAGCAGGAATTTCTTCTATTCTAGGTGCTGTAAATTTTATTACTACTATTTTTAATATACGTTCTTCAGGTATGAAAATAGATCGAACTCCTTTATTTGTATGAGCAGTTTTGATTACTACAATTTTACTTTTACTTTCCTTACCAGTCTTGGCTGGAGCTATTACAATGTTATTAACAGATCGAAATATTAATACTTCATTTTTTGATCCGTCGGGGGGAGGAGATCCAAT…
S1e		P. spumarius	P. spumarius	Sierra dela Penya Rossa, prov. Alicant, Spain	38.260511, -0.742443	2006	2011	AATAAATAATATAAGATTTTGAATGCTTCCTCCTTCATTAACGCTTCTTCTTTCAAGAAGAATAATTGATAATGGAGTAGGGACGGGATGAACAGTTTATCCTCCTTTATCAAGAGGTATAGCACATGCTGGTGCATGTGTTGATTTAGCTATTTTCTCTTTACATTTAGCAGGAATTTCTTCTATTCTAGGTGCTGTAAATTTTATTACTACTATTTTTAATATACGTTCTTCAGGTATGAAAATAGATCGAACTCCTTTATTTGTATGAGCAGTTTTGATTACTACAATTTTACTTTTACTTTCCTTACCAGTCTTGGCTGGAGCTATTACAATGTTATTAACAGATCGAAATATTAATACTTCATTTTTTGATCCGTCGGGGGGAGGAGATCCAAT…
S20a		P. spumarius	P. spumarius	Crimea, Chatyr-Dag, Ukraine	44.734864, 34.282916	2009	2011	AATAAATAATATAAGATTTTGAATGCTTCCTCCTTCATTAACGCTTCTTCTTTCAAGAAGAATAATTGATAATGGAGTAGGGACGGGATGAACAGTTTATCCTCCTTTATCAAGAGGTATAGCACATGCTGGTGCATGTGTTGATTTAGCTATTTTCTCTTTACATTTAGCAGGAATTTCTTCTATTCTAGGTGCTGTAAATTTTATTACTACTATTTTTAATATACGTTCTTCAGGTATGAAAATAGATCGAACTCCTTTATTTGTATGAGCAGTTTTGATTACTACAATTTTACTTTTACTTTCCTTACCAGTCTTGGCTGGAGCTATTACAATGTTATTAACAGATCGAAATATTAATACTTCATTTTTTGATCCGTCGGGGGGAGGAGATCCAAT…
S20b		P. spumarius	P. spumarius	Crimea, Chatyr-Dag, Ukraine	44.734864, 34.282916	2009	2011	AATAAATAATATAAGATTTTGAATGCTTCCTCCTTCATTAACGCTTCTTCTTTCAAGAAGAATAATTGATAATGGAGTAGGGACGGGATGAACAGTTTATCCTCCTTTATCAAGAGGTATAGCACATGCTGGTGCATGTGTTGATTTAGCTATTTTCTCTTTACATTTAGCAGGAATTTCTTCTATTCTAGGTGCTGTAAATTTTATTACTACTATTTTTAATATACGTTCTTCAGGTATGAAAATAGATCGAACTCCTTTATTTGTATGAGCAGTTTTGATTACTACAATTTTACTTTTACTTTCCTTACCAGTCTTGGCTGGAGCTATTACAATGTTATTAACAGATCGAAATATTAATACTTCATTTTTTGATCCGTCGGGGGGAGGAGATCCAAT…
S20e		P. spumarius	P. spumarius	Crimea, Chatyr-Dag, Ukraine	44.734864, 34.282916	2009	2011	AATAAATAATATAAGATTTTGAATGCTTCCTCCTTCATTAACGCTTCTTCTTTCAAGAAGAATAATTGATAATGGAGTAGGGACGGGATGAACAGTTTATCCTCCTTTATCAAGAGGTATAGCACATGCTGGTGCATGTGTTGATTTAGCTATTTTCTCTTTACATTTAGCAGGAATTTCTTCTATTCTAGGTGCTGTAAATTTTATTACTACTATTTTTAATATACGTTCTTCAGGTATGAAAATAGATCGAACTCCTTTATTTGTATGAGCAGTTTTGATTACTACAATTTTACTTTTACTTTCCTTACCAGTCTTGGCTGGAGCTATTACAATGTTATTAACAGATCGAAATATTAATACTTCATTTTTTGATCCGTCGGGGGGAGGAGATCCAAT…
S23c		P. spumarius	P. spumarius	Delphi, Greece	38.477490, 22.499018	2007	2011	AATAAATAATATAAGATTTTGAATGCTTCCTCCTTCATTAACGCTTCTTCTTTCAAGAAGAATAATTGATAATGGAGTAGGGACGGGATGAACAGTTTATCCTCCTTTATCAAGAGGTATAGCACATGCTGGTGCATGTGTTGATTTAGCTATTTTCTCTTTACATTTAGCAGGAATTTCTTCTATTCTAGGTGCTGTAAATTTTATTACTACTATTTTTAATATACGTTCTTCAGGTATGAAAATAGATCGAACTCCTTTATTTGTATGAGCAGTTTTGATTACTACAATTTTACTTTTACTTTCCTTACCAGTCTTGGCTGGAGCTATTACAATGTTATTAACAGATCGAAATATTAATACTTCATTTTTTGATCCGTCGGGGGGAGGAGATCCAAT…
S27a		P. spumarius	P. spumarius	Central Rodopy Mountains, Bulgaria	41.581507, 24.543189	2010	2011	AATAAATAATATAAGATTTTGAATGCTTCCTCCTTCATTAACGCTTCTTCTTTCAAGAAGAATAATTGATAATGGAGTAGGGACGGGATGAACAGTTTATCCTCCTTTATCAAGAGGTATAGCACATGCTGGTGCATGTGTTGATTTAGCTATTTTCTCTTTACATTTAGCAGGAATTTCTTCTATTCTAGGTGCTGTAAATTTTATTACTACTATTTTTAATATACGTTCTTCAGGTATGAAAATAGATCGAACTCCTTTATTTGTATGAGCAGTTTTGATTACTACAATTTTACTTTTACTTTCCTTACCAGTCTTGGCTGGAGCTATTACAATGTTATTAACAGATCGAAATATTAATACTTCATTTTTTGATCCGTCGGGGGGAGGAGACCCAAT…
S27b		P. spumarius	P. spumarius	Central Rodopy Mountains, Bulgaria	41.581507, 24.543189	2010	2011	AATAAATAATATAAGATTTTGAATGCTTCCTCCTTCATTAACGCTTCTTCTTTCAAGAAGAATAATTGATAATGGAGTAGGGACGGGATGAACAGTTTATCCTCCTTTATCAAGAGGTATAGCACATGCTGGTGCATGTGTTGATTTAGCTATTTTCTCTTTACATTTAGCAGGAATTTCTTCTATTCTAGGTGCTGTAAATTTTATTACTACTATTTTTAATATACGTTCTTCAGGTATGAAAATAGATCGAACTCCTTTATTTGTATGAGCAGTTTTGATTACTACAATTTTACTTTTACTTTCCTTACCAGTCTTGGCTGGAGCTATTACAATGTTATTAACAGATCGAAATATTAATACTTCATTTTTTGATCCGTCGGGGGGAGGAGATCCAAT…
S27e		P. spumarius	P. spumarius	Central Rodopy Mountains, Bulgaria	41.581507, 24.543189	2010	2011	AATAAATAATATAAGATTTTGAATGCTTCCTCCTTCATTAACGCTTCTTCTTTCAAGAAGAATAATTGATAATGGAGTAGGGACGGGATGAACAGTTTATCCTCCTTTATCAAGAGGTATAGCACATGCTGGTGCATGTGTTGATTTAGCTATTTTCTCTTTACATTTAGCAGGAATTTCTTCTATTCTAGGTGCTGTAAATTTTATTACTACTATTTTTAATATACGTTCTTCAGGTATGAAAATAGATCGAACTCCTTTATTTGTATGAGCAGTTTTGATTACTACAATTTTACTTTTACTTTCCTTACCAGTCTTGGCTGGAGCTATTACAATGTTATTAACAGATCGAAATATTAATACTTCATTTTTTGATCCGTCGGGGGGAGGAGATCCAAT…
S30a		P. spumarius	P. spumarius	Kamennaya Balka, Russia	46.259346, 40.775831	2010	2011	AATAAATAATATAAGATTTTGAATGCTTCCTCCTTCATTAACGCTTCTTCTTTCAAGAAGAATAATTGATAATGGAGTAGGGACAGGATGAACAGTTTATCCTCCTTTATCAAGAGGTATAGCACATGCTGGTGCATGTGTTGATTTAGCTATTTTCTCTTTACATTTAGCAGGAATTTCTTCTATTCTAGGTGCTGTAAATTTTATTACTACTATTTTTAATATACGTTCTTCAGGTATGAAAATAGATCGAACTCCTTTATTTGTATGAGCAGTTTTGATTACTACAATTTTACTTTTACTTTCCTTACCAGTCTTGGCTGGGGCTATTACAATGTTATTAACAGATCGAAATATTAATACTTCATTTTTTGATCCATCGGGGGGAGGAGATCCAAT…
S30c		P. spumarius	P. spumarius	Kamennaya Balka, Russia	46.259346, 40.775831	2010	2011	AATAAATAATATAAGATTTTGAATGCTTCCTCCTTCATTAACGCTTCTTCTTTCAAGAAGAATAATTGATAATGGAGTAGGGACGGGATGAACAGTTTATCCTCCTTTATCAAGAGGTATAGCACATGCTGGTGCATGTGTTGATTTAGCTATTTTCTCTTTACATTTAGCAGGAATTTCTTCTATTCTAGGTGCTGTAAATTTTATTACTACTATTTTTAATATACGTTCTTCAGGTATGAAAATAGATCGAACTCCTTTATTTGTATGAGCAGTTTTGATTACTACAATTTTACTTTTACTTTCCTTACCAGTCTTGGCTGGGGCTATTACAATGTTATTAACAGATCGAAATATTAATACTTCATTTTTTGATCCGTCGGGGGGAGGAGATCCAAT…
S30e		P. spumarius	P. spumarius	Kamennaya Balka, Russia	46.259346, 40.775831	2010	2011	AATAAATAATATAAGATTTTGAATGCTTCCTCCTTCATTAACGCTTCTTCTTTCAAGAAGAATAATTGATAATGGAGTAGGGACGGGATGAACAGTTTATCCTCCTTTATCAAGAGGTATAGCACATGCTGGTGCATGTGTTGATTTAGCTATTTTCTCTTTACATTTAGCAGGAATTTCTTCTATTCTAGGTGCTGTAAATTTTATTACTACTATTTTTAATATACGTTCTTCAGGTATGAAAATAGATCGAACTCCTTTATTTGTATGAGCAGTTTTGATTACTACAATTTTACTTTTACTTTCCTTACCAGTCTTGGCTGGGGCTATTACAATGTTATTAACAGATCGAAATATTAATACTTCATTTTTTGATCCGTCGGGGGGAGGAGATCCAAT…
S31c		P. spumarius	P. spumarius	Chartova Gora, Ukraine	49.401939, 24.664953	2010	2011	AATAAATAATATAAGATTTTGGATACTTCCTCCTTCGTTAACGCTTCTTCTTTCAAGAAGAATAATTGATAATGGAGTAGGGACGGGATGAACAGTTTATCCTCCTTTATCAAGAGGTATAGCTCATGCTGGTGCATGTGTTGATTTAGCTATTTTCTCTTTACATTTAGCAGGAATTTCTTCTATTCTAGGTGCTGTAAATTTTATTACTACTATTTTTAATATACGTTCTTCAGGTATAAAAATAGATCGGACTCCTTTATTTGTATGAGCAGTTTTGATTACTACAATTTTACTTTTACTTTCCTTACCAGTCTTGGCTGGAGCTATTACAATGTTATTAACAGATCGAAATATTAATACTTCATTTTTTGATCCGTCGGGGGGAGGAGACCCAAT…
S31e		P. spumarius	P. spumarius	Chartova Gora, Ukraine	49.401939, 24.664953	2010	2011	AATAAATAATATAAGATTTTGGATACTTCCTCCTTCGTTAACGCTTCTTCTTTCAAGAAGAATAATTGATAATGGAGTAGGGACGGGATGAACAGTTTATCCTCCTTTATCAAGAGGTATAGCTCATGCTGGTGCATGTGTTGATTTAGCTATTTTCTCTTTACATTTAGCAGGAATTTCTTCTATTCTAGGTGCTGTAAATTTTATTACTACTATTTTTAATATACGTTCTTCAGGTATAAAAATAGATCGGACTCCTTTATTTGTATGAGCAGTTTTGATTACTACAATTTTACTTTTACTTTCCTTACCAGTTTTGGCTGGAGCTATTACAATGTTATTAACAGATCGAAATATTAATACTTCATTTTTTGATCCGTCGGGGGGAGGAGACCCAAT…
S31i		P. spumarius	P. spumarius	Chartova Gora, Ukraine	49.401939, 24.664953	2010	2011	AATAAATAATATAAGATTTTGGATACTTCCTCCTTCGTTAACGCTTCTTCTTTCAAGAAGAATAATTGATAATGGAGTAGGGACGGGATGAACAGTTTATCCTCCTTTATCAAGAGGTATAGCTCATGCTGGTGCATGTGTTGATTTAGCTATTTTCTCTTTACATTTAGCAGGAATTTCTTCTATTCTAGGTGCTGTAAATTTTATTACTACTATTTTTAATATACGTTCTTCAGGTATAAAAATAGATCGGACTCCTTTATTTGTATGAGCAGTTTTGATTACTACAATTTTACTTTTACTTTCCTTACCAGTTTTGGCTGGAGCTATTACAATGTTATTAACAGATCGAAATATTAATACTTCATTTTTTGATCCGTCGGGGGGAGGAGACCCAAT…
S33b		P. spumarius	P. spumarius	Geinranger, Norway	62.097863, 7.211956	2010	2011	AATAAATAATATAAGATTTTGGATACTTCCTCCTTCGTTAACGCTTCTTCTTTCAAGAAGAATAATTGATAATGGAGTAGGGACGGGATGAACAGTTTATCCTCCTTTATCAAGAGGTATAGCTCATGCTGGTGCATGTGTTGATTTAGCTATTTTCTCTTTACATTTAGCAGGAATTTCTTCTATTCTAGGTGCTGTAAATTTTATTACTACTATTTTTAATATACGTTCTTCAGGTATAAAAATAGATCGGACTCCTTTATTTGTATGAGCAGTTTTGATTACTACAATTTTACTTTTACTTTCCTTACCAGTCTTGGCTGGAGCTATTACAATGTTATTAACAGATCGAAATATTAATACTTCATTTTTTGATCCGTCGGGGGGAGGAGACCCAAT…
S33c		P. spumarius	P. spumarius	Geinranger, Norway	62.097863, 7.211956	2010	2011	AATAAATAATATAAGATTTTGGATACTTCCTCCTTCGTTAACGCTTCTTCTTTCAAGAAGAATAATTGATAATGGAGTAGGGACGGGATGAACAGTTTATCCTCCTTTATCAAGAGGTATAGCTCATGCTGGTGCATGTGTTGATTTAGCTATTTTCTCTTTACATTTAGCAGGAATTTCTTCTATTCTAGGTGCTGTAAATTTTATTACTACTATTTTTAATATACGTTCTTCAGGTATAAAAATAGATCGGACTCCTTTATTTGTATGAGCAGTTTTGATTACTACAATTTTACTTTTACTTTCCTTACCAGTCTTGGCTGGAGCTATTACAATGTTATTAACAGATCGAAATATTAATACTTCATTTTTTGATCCGTCGGGGGGAGGAGACCCAAT…
S33d		P. spumarius	P. spumarius	Geinranger, Norway	62.097863, 7.211956	2010	2011	AATAAATAATATAAGATTTTGGATACTTCCTCCTTCGTTAACGCTTCTTCTTTCAAGAAGAATAATTGATAATGGAGTAGGGACGGGATGAACAGTTTATCCTCCTTTATCAAGAGGTATAGCTCATGCTGGTGCATGTGTTGATTTAGCTATTTTCTCTTTACATTTAGCAGGAATTTCTTCTATTCTAGGTGCTGTAAATTTTATTACTACTATTTTTAATATACGTTCTTCAGGTATAAAAATAGATCGGACTCCTTTATTTGTATGAGCAGTTTTGATTACTACAATTTTACTTTTACTTTCCTTACCAGTCTTGGCTGGAGCTATTACAATGTTATTAACAGATCGAAATATTAATACTTCATTTTTTGATCCGTCGGGGGGAGGAGACCCAAT…
S5c		P. spumarius	P. spumarius	Eastern Pyrenees, France	42.516952, 2.927178	2005	2011	AATAAATAATATAAGATTTTGGATACTTCCTCCTTCGTTAACGCTTCTTCTTTCAAGAAGAATAATTGATAATGGAGTAGGGACGGGATGAACAGTTTATCCTCCTTTATCAAGAGGTATAGCTCATGCTGGTGCATGTGTTGATTTAGCTATTTTCTCTTTACATTTAGCAGGAATTTCTTCTATTCTAGGTGCTGTAAATTTTATTACTACTATTTTTAATATACGTTCTTCAGGTATAAAAATAGATCGGACTCCTTTATTTGTATGAGCAGTTTTGATTACTACAATTTTACTTTTACTTTCCTTACCAGTCTTGGCTGGAGCTATTACAATGTTATTAACAGATCGAAATATTAATACTTCATTTTTTGATCCGTCGGGGGGAGGAGACCCAAT…
S5d		P. spumarius	P. spumarius	Eastern Pyrenees, France	42.516952, 2.927178	2005	2011	AATAAATAATATAAGATTTTGGATACTTCCTCCTTCGTTAACGCTTCTTCTTTCAAGAAGAATAATTGATAATGGAGTAGGGACGGGATGAACAGTTTATCCTCCTTTATCAAGAGGTATAGCTCATGCTGGTGCATGTGTTGATTTAGCTATTTTCTCTTTACATTTAGCAGGAATTTCTTCTATTCTAGGTGCTGTAAATTTTATTACTACTATTTTTAATATACGTTCTTCAGGTATAAAAATAGATCGGACTCCTTTATTTGTATGAGCAGTTTTGATTACTACAATTTTACTTTTACTTTCCTTACCAGTCTTGGCTGGAGCTATTACAATGTTATTAACAGATCGAAATATTAATACTTCATTTTTTGATCCGTCGGGGGGAGGAGACCCAAT…
S5e		P. spumarius	P. spumarius	Eastern Pyrenees, France	42.516952, 2.927178	2005	2011	AATAAATAATATAAGATTTTGGATACTTCCTCCTTCGTTAACGCTTCTTCTTTCAAGAAGAATAATTGATAATGGAGTAGGGACGGGATGAACAGTTTATCCTCCTTTATCAAGAGGTATAGCTCATGCTGGTGCATGTGTTGATTTAGCTATTTTCTCTTTACATTTAGCAGGAATTTCTTCTATTCTAGGTGCTGTAAATTTTATTACTACTATTTTTAATATACGTTCTTCAGGTATAAAAATAGATCGGACTCCTTTATTTGTATGAGCAGTTTTGATTACTACAATTTTACTTTTACTTTCCTTACCAGTCTTGGCTGGAGCTATTACAATGTTATTAACAGATCGAAATATTAATACTTCATTTTTTGATCCGTCGGGGGGAGGAGACCCAAT…
S6a		P. spumarius	P. spumarius	Alps, prov. Udine, Italy	46.070879, 13.290213	2008	2011	AATAAATAATATAAGATTTTGGATACTTCCTCCTTCGTTAACGCTTCTTCTTTCAAGAAGAATAATTGATAATGGAGTAGGGACGGGATGAACAGTTTATCCTCCTTTATCAAGAGGTATAGCTCATGCTGGTGCATGTGTTGATTTAGCTATTTTCTCTTTACATTTAGCAGGAATTTCTTCTATTCTAGGTGCTGTAAATTTTATTACTACTATTTTTAATATACGTTCTTCAGGTATAAAAATAGATCGGACTCCTTTATTTGTATGAGCAGTTTTGATTACTACAATTTTACTTTTACTTTCCTTACCAGTTTTGGCTGGAGCTATTACAATGTTATTAACAGATCGAAATATTAATACTTCATTTTTTGATCCGTCGGGGGGAGGAGACCCAAT…
S6d		P. spumarius	P. spumarius	Alps, prov. Udine, Italy	46.070879, 13.290213	2008	2011	AATAAATAATATAAGATTTTGGATACTTCCTCCTTCGTTAACGCTTCTTCTTTCAAGAAGAATAATTGATAATGGAGTAGGGACGGGATGAACAGTTTATCCTCCTTTATCAAGAGGTATAGCTCATGCTGGTGCATGTGTTGATTTAGCTATTTTCTCTTTACATTTAGCAGGAATTTCTTCTATTCTAGGTGCTGTAAATTTTATTACTACTATTTTTAATATACGTTCTTCAGGTATAAAAATAGATCGGACTCCTTTATTTGTATGAGCAGTTTTGATTACTACAATTTTACTTTTACTTTCCTTACCAGTTTTGGCTGGAGCTATTACAATGTTATTAACAGATCGAAATATTAATACTTCATTTTTTGATCCGTCGGGGGGAGGAGACCCAAT…
Ta		P. tesselatus	P. tesselatus	Serra de Monchique, prov. Faro, Portugal	37.310835, -8.595014	2005	2011	AATAAATAATATAAGATTTTGAATGCTTCCTCCTTCATTAACGCTTCTTCTTTCAAGAAGAATAATTGATAATGGAGTAGGGACGGGATGAACAGTTTATCCTCCTTTATCAAGAGGTATAGCACATGCTGGTGCATGTGTTGATTTAGCTATTTTCTCTTTACATTTAGCAGGAATTTCTTCTATTCTAGGTGCTGTAAATTTTATTACTACTATTTTTAATATACGTTCTTCAGGTATGAAAATAGATCGAACTCCTTTATTTGTATGAGCAGTTTTGATTACTACAATTTTACTTTTACTTTCCTTACCAGTCTTGGCTGGAGCTATTACAATGTTATTAACAGATCGAAATATTAATACTTCATTTTTTGATCCGTCGGGGGGAGGAGATCCAAT…
Tb		P. tesselatus	P. tesselatus	Serra de Monchique, prov. Faro, Portugal	37.310835, -8.595014	2005	2011	AATAAATAATATAAGATTTTGAATGCTTCCTCCTTCATTAACGCTTCTTCTTTCAAGAAGAATAATTGATAATGGAGTAGGGACGGGATGAACAGTTTATCCTCCTTTATCAAGAGGTATAGCACATGCTGGTGCATGTGTTGATTTAGCTATTTTCTCTTTACATTTAGCAGGAATTTCTTCTATTCTAGGTGCTGTAAATTTTATTACTACTATTTTTAATATACGTTCTTCAGGTATGAAAATAGATCGAACTCCTTTATTTGTATGAGCAGTTTTGATTACTACAATTTTACTTTTACTTTCCTTACCAGTCTTGGCTGGAGCTATTACAATGTTATTAACAGATCGAAATATTAATACTTCATTTTTTGATCCGTCGGGGGGAGGAGATCCAAT…
Tc		P. tesselatus	P. tesselatus	Serra de Monchique, prov. Faro, Portugal	37.310835, -8.595014	2005	2011	AATAAATAATATAAGATTTTGAATGCTTCCTCCTTCATTAACGCTTCTTCTTTCAAGAAGAATAATTGATAATGGAGTAGGGACGGGATGAACAGTTTATCCTCCTTTATCAAGAGGTATAGCACATGCTGGTGCATGTGTTGATTTAGCTATTTTCTCTTTACATTTAGCAGGAATTTCTTCTATTCTAGGTGCTGTAAATTTTATTACTACTATTTTTAATATACGTTCTTCAGGTATGAAAATAGATCGAACTCCTTTATTTGTATGAGCAGTTTTGATTACTACAATTTTACTTTTACTTTCCTTACCAGTCTTGGCTGGAGCTATTACAATGTTATTAACAGATCGAAATATTAATACTTCATTTTTTGATCCGTCGGGGGGAGGAGATCCAAT…
