## Supplementary Table 2 for "Till evolution do us part: The diversity of symbiotic associations across populations of *Philaenus* spittlebugs"

### Sheet: Table_S2. Protocols
PCR reactions
Purpose	Primer name	Primer sequence (5'-3')	Target gene	PCR reaction setup	PCR programe	References
Amplicon sequencing	515F_P5	ACACTCTTTCCCTACACGACGCTCTTCCGATCT---GTGYCAGCMGCCGCGGTAA	16S rRNA gene of Eubacteria	PCR I: per reaction: 5 µl of Multiplex PCR Master Mix (Qiagen), 1 µl of each 16S rRNA primer (10 µM), 0.25 µl of each COI primer (10 µM), 1 µl of DNA, 1.5 µl of molecular-grade water	PCR I: 95C for 15 minutes; 27 cycles of 94C for 30 seconds, 50C for 90 seconds, 72C for 90 seconds; 72C for 10 minutes	Apprill et al., 2015; Parada et al., 2016
	806R_P7	GTGACTGGAGTTCAGACGTGTGCTCTTCCGATCT---GGACTACNVGGGTWTCTAAT
	COIBF3_P5	ACACTCTTTCCCTACACGACGCTCTTCCGATCT---CCHGAYATRGCHTTYCCHCG	COI gene of host insect			Elbrecht et al., 2019
	COIBR2_P7	GTGACTGGAGTTCAGACGTGTGCTCTTCCGATCT---TCDGGRTGNCCRAARAAYCA
	i5-indexing primer	AATGATACGGCGACCACCGAGATCTACACxxxxxxxxxxACACTCTTTCCCTAC	n/a	PCR II: per reaction: 5 µl of Multiplex PCR Master Mix (Qiagen), 1 µl of each 16S rRNA indexing primer (10 µM), 0.25 µl of each COI primer (10 µM), 1 µl of DNA, 1.5 µl of molecular-grade water	PCR II: 95C for 15 minutes; 27 cycles of 94C for 30 seconds, 50C for 90 seconds, 72C for 90 seconds; 72C for 10 minutes	AmpliSeq for Illumina Library Prep kit user manual
	i7-indexing primer	CAAGCAGAAGACGGCATACGAGATxxxxxxxxxxGTGACTGGAGTTCAG	n/a
Sequences of adapters are marked in red.
xxxxxxxxxx - sequence of index
Fluorescence in situ hybridization (FISH)
Probe name	Probe sequence	Specificity	Fluorophore	Hybridization buffer	References
Sul664R	CCMCACATTCCAGYTACTCC	16S rRNA gene of Sulcia	Cy3	1M Tris-HCl (pH 8.0) – 1 ml, 5M NaCl – 9 ml, 20% SDS – 20 µl, 30% formamide – 15 ml, water – 15 ml	Koga et al., 2013
Sod1248R	TCCGCTGACTCTCGGGAGAT	16S rRNA gene of Sodalis	Cy5		Koga et al., 2013
